# Recurrent exon-deleting activating mutations in *AHR* act as drivers of urinary tract cancer

**DOI:** 10.1101/2021.11.09.468005

**Authors:** Judith M. Vlaar, Anouska Borgman, Eric Kalkhoven, Denise Westland, Nicolle Besselink, Charles Shale, Bishoy M. Faltas, Peter Priestley, Ewart Kuijk, Edwin Cuppen

**Author notes:** These authors contributed equally to this work: Ewart Kuijk, Edwin Cuppen. **Competing interests** The authors declare no competing interests.

## Abstract

Bladder cancer has a high recurrence rate and low survival of advanced stage patients. Few genetic drivers of bladder cancer have thus far been identified. We performed in-depth structural variant analysis on whole-genome sequencing data of 206 metastasized urinary tract cancers. In ~10% of the patients, we identified recurrent in-frame deletions of exons 8 and 9 in the aryl hydrocarbon receptor gene (*AHR*^*Δe8-9*^), which codes for a ligand-activated transcription factor. Pan-cancer analyses show that *AHR*^*Δe8-9*^ is highly specific to urinary tract cancer and mutually exclusive with other bladder cancer drivers. In *AHR*^*Δe8-9*^ the ligand-binding domain is disrupted and we show that this results in ligand-independent AHR-pathway activation. In bladder organoids, *AHR*^*Δe8-9*^ induces a transformed phenotype that is characterized by upregulation of AHR target genes, downregulation of differentiation markers and upregulation of genes associated with stemness and urothelial cancer. Furthermore, *AHRΔ*^*e8-9*^ expression results in anchorage independent growth of bladder organoids, indicating tumorigenic potential. DNA-binding deficient *AHR*^*Δe8-9*^ fails to induce transformation, suggesting a role for AHR target genes in the acquisition of the oncogenic phenotype. In conclusion, we show that *AHR*^*Δe8-9*^ is a novel driver of urinary tract cancer and that the AHR pathway could be an interesting therapeutic target.
