## Supplementary Table 1 for "Recurrent exon-deleting activating mutations in *AHR* act as drivers of urinary tract cancer"

### Sheet: Urinary tract cancer samples
hmfPatientId	gender	primaryTumorLocation	cancerSubtype	birthYear	AhR alteration	relCN	purity	ploidy	RNAFragmentCount	adjTPM AHR
HMF000061	male	Urinary tract	Bladder	1946	Δe8-9	1	0.6	3.31	10	77.5
HMF000129	male	Urinary tract	Pyelum	1941	Δe8-9	1.2	0.29	4.56	5	104.3
HMF000324	male	Urinary tract	Pyelum	1957	Δe8-9	0.6	0.94	1.89	7	46.9
HMF000819	male	Urinary tract	Bladder	1936	Δe8-9	1.1	0.43	3.2	10	101.9
HMF000917	male	Urinary tract	Pyelum	1961	Δe8-9	0.6	0.25	3.11	13	106.8
HMF001048	male	Urinary tract	Bladder	1952	Δe8-9	1.7	0.48	4.04	NA	NA
HMF001080	female	Urinary tract	Other	1962	Δe8-9	0.3	0.42	3.41	28	110.8
HMF001233	male	Urinary tract	Bladder	1955	Δe8-9	0.6	0.53	6.82	38	106.2
HMF001542	male	Urinary tract	Pyelum	1951	Δe8-9	1.3	0.17	2.99	2	66.8
HMF001638	male	Urinary tract	Bladder	1950	Δe8-9*	2.4	0.27	5.44	17	326.6
HMF002594	male	Urinary tract	Bladder	1938	Δe8-9	0.6	0.48	3.36	8	99.3
HMF002909	male	Urinary tract	Bladder	1947	Δe8-9	0.9	0.29	5.66	61	128
HMF002938	male	Urinary tract	Pyelum	1946	Δe8-9	0.9	0.51	3.71	NA	NA
HMF003160	male	Urinary tract	Other	1958	Δe8-9	1.7	0.53	3.09	17	128.6
HMF003223	male	Urinary tract	Bladder	1952	Δe8-9	1.4	0.29	3.19	34	293.1
HMF003697	male	Urinary tract	Bladder	1941	Δe8-9	1.3	0.15	2.01	22	140.4
HMF003978	female	Urinary tract	Bladder	1943	Δe8-9*	2.6	0.13	2.6	5	91.6
HMF004358	NA	Urinary tract	Urethra	NA	Δe8-9	0.7	0.34	1.96	NA	NA
HMF004385	female	Urinary tract	Pyelum	1961	Δe8-9	1	0.59	3.27	51	163.5
HMF004574	male	Urinary tract	Bladder	1945	Δe8-9	0.7	0.26	3.48	NA	NA
HMF004623	male	Urinary tract	Pyelum	1949	Δe8-9	1.1	0.14	2	NA	NA
HMF004723	male	Urinary tract	Bladder	1948	Δe8-9	0.9	0.42	3.35	NA	NA
HMF003814	male	Urinary tract	Bladder	1963	Q383H	1.2	0.42	3.44	NA	NA
HMF003884	female	Urinary tract	Pyelum	1947	Q383H	1	0.43	2.88	NA	NA
HMF000575	male	Urinary tract	Other	1943	Amp	2.2	0.92	3.39	0	148.3
HMF001436	male	Urinary tract	Bladder	1951	Amp	2.3	0.25	3.52	NA	NA
HMF001514	male	Urinary tract	Bladder	1940	Amp	3	0.28	4.51	NA	NA
HMF001523	male	Urinary tract	Bladder	1946	Amp	3.7	0.71	2.86	0	813.7
HMF002485	male	Urinary tract	Bladder	1946	Amp	10.4	0.25	3.98	0	670.5
HMF002704	male	Urinary tract	Pyelum	1955	Amp	3.4	0.29	3.05	0	103.2
HMF002840	male	Urinary tract	Bladder	1948	Amp	14.9	0.84	1.99	1	1346
HMF003110	male	Urinary tract	Bladder	1949	Amp	3.9	0.23	4	0	226.2
HMF003275	female	Urinary tract	Bladder	1972	Amp	2.5	0.85	3.24	0	41.5
HMF003308	female	Urinary tract	Bladder	1953	Amp	2.5	0.35	3.15	0	320.9
HMF003356	male	Urinary tract	Bladder	1955	Amp	2.6	0.4	3.12	0	468.3
HMF003434	male	Urinary tract	Bladder	1944	Amp	2.3	0.33	3.2	0	277.9
HMF003499	male	Urinary tract	Bladder	1947	Amp	2.8	0.36	4.1	0	258.5
HMF003652	male	Urinary tract	Pyelum	1942	Amp	11.9	0.13	1.98	0	292.8
HMF003655	male	Urinary tract	Bladder	1960	Amp	2.1	0.26	5.19	0	287.1
HMF004337	male	Urinary tract	Bladder	1952	Amp	2.2	0.26	3.1	NA	NA
HMF000060	male	Urinary tract	Bladder	1940	Non-affected	1.6	0.28	3.77	0	103.2
HMF000108	male	Urinary tract	Bladder	1940	Non-affected	1.3	0.44	5.33	0	81.7
HMF000140	male	Urinary tract	Bladder	1943	Non-affected	1.3	0.4	3.09	0	187
HMF000172	female	Urinary tract	Bladder	1948	Non-affected	0.5	0.49	1.91	0	57.1
HMF000188	male	Urinary tract	Bladder	1968	Non-affected	1.1	0.69	1.94	0	165.5
HMF000227	male	Urinary tract	Bladder	1946	Non-affected	1.6	0.34	6.13	0	154.1
HMF000236	male	Urinary tract	Bladder	1952	Non-affected	1.5	0.73	2.74	0	56.5
HMF000244	female	Urinary tract	Pyelum	1952	Non-affected	1	0.22	2	0	136.9
HMF000282	male	Urinary tract	Other	1945	Non-affected	1.1	0.65	3.75	0	205.3
HMF000319	male	Urinary tract	Bladder	1950	Non-affected	1	1	2	0	63.4
HMF000352	male	Urinary tract	Other	1953	Non-affected	1.2	0.57	1.76	0	60.4
HMF000361	female	Urinary tract	Pyelum	1956	Non-affected	1.1	0.48	1.74	0	67.5
HMF000378	male	Urinary tract	Other	1957	Non-affected	1.2	0.32	3.44	0	22.4
HMF000385	male	Urinary tract	Pyelum	1942	Non-affected	1.1	0.43	1.95	0	179.2
HMF000394	male	Urinary tract	Bladder	1966	Non-affected	1	0.78	2	0	117.6
HMF000513	male	Urinary tract	Other	1964	Non-affected	1	0.48	2.09	0	73.1
HMF000516	male	Urinary tract	Bladder	1960	Non-affected	1.1	0.24	6.11	0	203.7
HMF000531	male	Urinary tract	Bladder	1945	Non-affected	0.9	0.21	2.51	0	75.8
HMF000588	male	Urinary tract	Other	1947	Non-affected	1.3	0.38	2.9	NA	NA
HMF000591	female	Urinary tract	Bladder	1963	Non-affected	1	0.46	4.05	NA	NA
HMF000634	male	Urinary tract	Bladder	1939	Non-affected	1.4	0.54	2.19	0	87.2
HMF000671	male	Urinary tract	Bladder	1945	Non-affected	1.3	0.19	6.21	0	91.1
HMF000678	male	Urinary tract	Bladder	1946	Non-affected	1.2	0.64	3.46	0	170.6
HMF000691	female	Urinary tract	Bladder	1935	Non-affected	1.2	0.76	3.38	0	202.9
HMF000711	male	Urinary tract	Bladder	1946	Non-affected	1.2	0.27	3.5	0	187.4
HMF000754	female	Urinary tract	Bladder	1943	Non-affected	1.9	0.43	5.06	0	142.3
HMF000764	female	Urinary tract	Bladder	1978	Non-affected	1.1	0.31	3.59	0	123
HMF000849	female	Urinary tract	Bladder	1960	Non-affected	1.1	0.71	1.91	0	115.4
HMF000877	male	Urinary tract	Pyelum	1963	Non-affected	1.1	0.71	1.74	0	114.1
HMF000969	male	Urinary tract	Bladder	1934	Non-affected	1.3	0.24	3.34	0	234.8
HMF000998	male	Urinary tract	Bladder	1941	Non-affected	1	0.56	3.03	NA	NA
HMF000999	female	Urinary tract	Bladder	1962	Non-affected	1.4	0.6	2.84	0	182.4
HMF001001	male	Urinary tract	Urethra	1953	Non-affected	0.7	0.14	3.23	0	122.9
HMF001054	female	Urinary tract	Bladder	1956	Non-affected	1.2	0.39	3.45	0	106.2
HMF001056	male	Urinary tract	Bladder	1940	Non-affected	1	1	2	NA	NA
HMF001072	male	Urinary tract	Bladder	1939	Non-affected	1	0.16	2.4	NA	NA
HMF001151	female	Urinary tract	Bladder	1940	Non-affected	1.7	0.66	2.45	0	209.5
HMF001201	female	Urinary tract	Bladder	1950	Non-affected	0.6	0.7	3.46	0	45.1
HMF001283	male	Urinary tract	Bladder	1942	Non-affected	0.9	0.82	2.22	0	242.7
HMF001286	male	Urinary tract	Bladder	1947	Non-affected	0.9	0.92	3.18	0	39.9
HMF001348	male	Urinary tract	Bladder	1942	Non-affected	1.1	0.18	1.88	0	115.3
HMF001363	female	Urinary tract	Bladder	1950	Non-affected	1.4	0.92	2.86	NA	NA
HMF001399	male	Urinary tract	Bladder	1945	Non-affected	1.1	0.58	3.49	0	130.4
HMF001435	female	Urinary tract	Bladder	1951	Non-affected	1	0.86	2.06	0	366.9
HMF001453	female	Urinary tract	Bladder	1962	Non-affected	1	1	2	0	69
HMF001488	male	Urinary tract	Bladder	1962	Non-affected	1.5	0.41	5.81	0	146.9
HMF001668	female	Urinary tract	Urethra	1960	Non-affected	0.9	0.92	2.14	1	216.8
HMF001687	male	Urinary tract	Bladder	1973	Non-affected	1.8	0.41	3.33	0	114.3
HMF001692	male	Urinary tract	Bladder	1963	Non-affected	0.8	0.8	2.43	0	81.9
HMF001716	female	Urinary tract	Bladder	1948	Non-affected	1.1	0.69	1.77	0	44.7
HMF001719	male	Urinary tract	Bladder	1946	Non-affected	1.7	0.41	5.11	0	111.9
HMF001887	male	Urinary tract	Bladder	1946	Non-affected	0.9	0.21	3.49	0	97.8
HMF001974	male	Urinary tract	Urethra	1969	Non-affected	1	0.12	2	0	77.5
HMF002004	male	Urinary tract	Bladder	1963	Non-affected	1.4	0.18	3.63	NA	NA
HMF002041	male	Urinary tract	Bladder	1952	Non-affected	1	0.21	4.28	0	53.2
HMF002069	male	Urinary tract	Other	1943	Non-affected	2	0.62	3.5	0	72.4
HMF002089	male	Urinary tract	Bladder	1949	Non-affected	1.1	0.23	3.23	0	124
HMF002115	male	Urinary tract	Bladder	1966	Non-affected	1.1	0.23	1.91	NA	NA
HMF002132	male	Urinary tract	Other	1956	Non-affected	1	0.91	2	0	174.1
HMF002146	male	Urinary tract	Bladder	1945	Non-affected	1.8	0.37	3.23	0	140.1
HMF002163	male	Urinary tract	Bladder	1966	Non-affected	1	0.38	1.96	0	60.2
HMF002206	male	Urinary tract	Bladder	1943	Non-affected	1.1	0.44	1.9	0	87.4
HMF002211	female	Urinary tract	Bladder	1944	Non-affected	1.1	0.52	1.75	0	41
HMF002305	male	Urinary tract	Bladder	1941	Non-affected	1.1	0.54	1.96	0	79.8
HMF002326	female	Urinary tract	Other	1957	Non-affected	0.8	0.3	3.48	NA	NA
HMF002341	male	Urinary tract	Bladder	1935	Non-affected	1.2	0.15	1.98	2	138.2
HMF002344	female	Urinary tract	Bladder	1967	Non-affected	0.9	0.25	3.31	NA	NA
HMF002367	female	Urinary tract	Other	1962	Non-affected	1.1	0.52	1.8	0	50.9
HMF002446	male	Urinary tract	Bladder	1933	Non-affected	1	0.73	3.13	NA	NA
HMF002465	male	Urinary tract	Bladder	1961	Non-affected	1.2	0.38	3.26	0	250.3
HMF002553	male	Urinary tract	Bladder	1992	Non-affected	1.1	0.66	2.84	NA	NA
HMF002558	male	Urinary tract	Bladder	1950	Non-affected	1	1	2	0	174.8
HMF002597	male	Urinary tract	Bladder	1968	Non-affected	1.7	0.52	2.92	0	114.9
HMF002609	male	Urinary tract	Bladder	1941	Non-affected	0.9	0.57	2.14	0	96.1
HMF002613	male	Urinary tract	Pyelum	1948	Non-affected	1.3	0.53	3.73	0	94.8
HMF002647	male	Urinary tract	Bladder	1944	Non-affected	1	0.19	3.19	0	183.8
HMF002667	female	Urinary tract	Bladder	1955	Non-affected	1.3	0.24	2.65	NA	NA
HMF002711	male	Urinary tract	Other	1952	Non-affected	1.3	0.87	3.21	0	26.8
HMF002728	male	Urinary tract	Other	1964	Non-affected	1	0.31	1.93	0	110
HMF002732	male	Urinary tract	Bladder	1968	Non-affected	1	0.21	3.53	0	157.4
HMF002737	male	Urinary tract	Other	1945	Non-affected	1	0.26	3.95	0	209.8
HMF002771	male	Urinary tract	Bladder	1948	Non-affected	1.9	0.48	5.14	0	37.5
HMF002812	male	Urinary tract	Urachal carcinoma	1973	Non-affected	1.1	0.52	1.85	NA	NA
HMF002844	male	Urinary tract	Bladder	1956	Non-affected	1.5	0.43	6.41	0	181.1
HMF002854	female	Urinary tract	Bladder	1960	Non-affected	1.5	0.39	2.7	0	75
HMF002889	male	Urinary tract	Other	1963	Non-affected	1	0.33	3.15	0	204.3
HMF002895	female	Urinary tract	Pyelum	1948	Non-affected	1.2	0.45	3.64	0	158.6
HMF002912	female	Urinary tract	Bladder	1950	Non-affected	1.1	0.69	2.87	0	215
HMF002924	male	Urinary tract	Bladder	1950	Non-affected	0.8	0.54	4.88	0	103.8
HMF003000	male	Urinary tract	Pyelum	1948	Non-affected	1	0.15	1.95	NA	NA
HMF003021	male	Urinary tract	Bladder	1941	Non-affected	1	0.78	2	0	185.6
HMF003054	male	Urinary tract	Bladder	1952	Non-affected	2	0.43	3.91	0	286.6
HMF003056	female	Urinary tract	Unknown	1956	Non-affected	1	1	2	0	53.8
HMF003083	male	Urinary tract	Bladder	1951	Non-affected	1.7	0.62	2.89	0	48.9
HMF003185	male	Urinary tract	Bladder	1961	Non-affected	1.3	0.59	3.05	0	79.6
HMF003186	male	Urinary tract	Bladder	1946	Non-affected	1.1	0.89	1.94	0	25.9
HMF003247	male	Urinary tract	Bladder	1967	Non-affected	1.5	0.16	2.97	0	99.7
HMF003280	male	Urinary tract	Bladder	1949	Non-affected	1.9	0.51	3.74	0	248
HMF003413	male	Urinary tract	Bladder	1949	Non-affected	1	1	1.99	NA	NA
HMF003452	male	Urinary tract	Pyelum	1960	Non-affected	1.2	0.3	3.5	0	196.3
HMF003463	female	Urinary tract	Pyelum	1970	Non-affected	1	0.8	2.02	0	194.9
HMF003467	male	Urinary tract	Bladder	1964	Non-affected	1.9	0.28	3.16	0	80.7
HMF003493	female	Urinary tract	Bladder	1956	Non-affected	1.6	0.18	4.6	0	99.6
HMF003524	female	Urinary tract	Bladder	1958	Non-affected	2	0.55	4.64	0	202
HMF003534	female	Urinary tract	Bladder	1947	Non-affected	0.9	0.6	2.24	0	120.2
HMF003571	male	Urinary tract	Bladder	1940	Non-affected	1.3	0.52	3.75	0	446
HMF003575	female	Urinary tract	Urethra	1960	Non-affected	0.9	0.66	2.11	0	330
HMF003667	male	Urinary tract	Bladder	1944	Non-affected	1.5	0.61	3.46	0	170.5
HMF003731	male	Urinary tract	Bladder	1961	Non-affected	1.1	0.15	2.74	0	65.8
HMF003751	male	Urinary tract	Bladder	1948	Non-affected	1.6	0.61	3.13	0	218.4
HMF003758	male	Urinary tract	Bladder	1949	Non-affected	1	0.55	3.07	NA	NA
HMF003770	male	Urinary tract	Bladder	1954	Non-affected	1	0.8	2	0	23.1
HMF003791	male	Urinary tract	Pyelum	1947	Non-affected	0.9	0.23	6.31	2	151.8
HMF003853	male	Urinary tract	Bladder	1949	Non-affected	0.8	0.25	3.4	NA	NA
HMF003863	male	Urinary tract	Bladder	1946	Non-affected	1.2	0.49	3.99	0	224.4
HMF003865	male	Urinary tract	Bladder	1947	Non-affected	1.2	0.62	3.35	0	63.5
HMF003891	male	Urinary tract	Bladder	1958	Non-affected	1.6	0.69	1.8	NA	NA
HMF003901	male	Urinary tract	Pyelum	1941	Non-affected	0.9	0.67	1.87	NA	NA
HMF003908	female	Urinary tract	Bladder	1954	Non-affected	1.2	0.28	3.31	NA	NA
HMF003915	male	Urinary tract	Bladder	1977	Non-affected	1.2	0.87	1.72	NA	NA
HMF003925	male	Urinary tract	Bladder	1951	Non-affected	1	0.44	1.91	0	64.2
HMF003933	male	Urinary tract	Bladder	1958	Non-affected	1	0.5	3.08	NA	NA
HMF003939	male	Urinary tract	Pyelum	1942	Non-affected	1.2	0.62	3.09	NA	NA
HMF003954	female	Urinary tract	Pyelum	1953	Non-affected	1.2	0.16	2.02	NA	NA
HMF003958	male	Urinary tract	Pyelum	1951	Non-affected	1.4	0.26	2.91	NA	NA
HMF003971	NA	Urinary tract	Bladder	NA	Non-affected	1.3	0.28	6.37	NA	NA
HMF003989	NA	Urinary tract	Bladder	NA	Non-affected	1	0.36	2.13	NA	NA
HMF003996	male	Urinary tract	Bladder	1948	Non-affected	1	0.66	3.44	NA	NA
HMF004013	male	Urinary tract	Bladder	1948	Non-affected	1	0.54	1.9	NA	NA
HMF004084	female	Urinary tract	Bladder	1941	Non-affected	1	0.74	2.02	NA	NA
HMF004106	male	Urinary tract	Bladder	1952	Non-affected	0.9	0.8	3.25	NA	NA
HMF004117	male	Urinary tract	Bladder	1949	Non-affected	1	0.54	2.04	0	79.6
HMF004184	male	Urinary tract	Bladder	1940	Non-affected	1.1	0.84	3.32	NA	NA
HMF004200	male	Urinary tract	Bladder	1948	Non-affected	1	0.25	1.97	NA	NA
HMF004208	male	Urinary tract	Bladder	1953	Non-affected	1.3	0.33	4.82	NA	NA
HMF004210	NA	Urinary tract	Urachal carcinoma	NA	Non-affected	1.2	0.88	3.31	NA	NA
HMF004220	male	Urinary tract	Bladder	1955	Non-affected	1.4	0.35	3.51	NA	NA
HMF004239	male	Urinary tract	Bladder	1939	Non-affected	1	0.15	2.1	NA	NA
HMF004255	female	Urinary tract	Bladder	1946	Non-affected	1.2	0.64	2.93	NA	NA
HMF004257	male	Urinary tract	Bladder	1949	Non-affected	1.3	0.26	3.02	NA	NA
HMF004325	male	Urinary tract	Bladder	1954	Non-affected	1.5	0.35	3.33	NA	NA
HMF004361	NA	Urinary tract	Bladder	NA	Non-affected	1.2	0.32	3.51	NA	NA
HMF004362	female	Urinary tract	Bladder	1981	Non-affected	1.4	0.19	3.27	NA	NA
HMF004375	male	Urinary tract	Bladder	1944	Non-affected	1.1	0.36	2.03	NA	NA
HMF004378	male	Urinary tract	Bladder	1949	Non-affected	0.9	0.16	4.53	NA	NA
HMF004391	male	Urinary tract	Pyelum	1954	Non-affected	0.9	0.32	2.16	NA	NA
HMF004400	male	Urinary tract	Bladder	1952	Non-affected	1.1	0.78	2.82	NA	NA
HMF004422	male	Urinary tract	Bladder	1947	Non-affected	1.2	0.46	3.29	NA	NA
HMF004425	NA	Urinary tract	Bladder	NA	Non-affected	1.6	0.2	5.92	NA	NA
HMF004426	male	Urinary tract	Bladder	1946	Non-affected	1.3	0.68	3.03	NA	NA
HMF004448	NA	Urinary tract	Bladder	NA	Non-affected	1.5	0.62	2.67	NA	NA
HMF004480	NA	Urinary tract	Bladder	NA	Non-affected	1.1	0.35	3.68	NA	NA
HMF004506	male	Urinary tract	Bladder	1952	Non-affected	1	0.31	1.92	NA	NA
HMF004507	NA	Urinary tract	Bladder	NA	Non-affected	1.1	0.78	1.81	NA	NA
HMF004526	NA	Urinary tract	Bladder	NA	Non-affected	1.2	0.4	3.21	NA	NA
HMF004529	male	Urinary tract	Bladder	1972	Non-affected	1.1	0.78	3.6	NA	NA
HMF004531	male	Urinary tract	Pyelum	1949	Non-affected	1.2	0.34	3.52	NA	NA
HMF004584	NA	Urinary tract	Bladder	NA	Non-affected	1.1	0.6	2.61	NA	NA
HMF004594	NA	Urinary tract	Bladder	NA	Non-affected	1.7	0.25	2.93	NA	NA
HMF004710	female	Urinary tract	Bladder	1961	Non-affected	1.3	0.26	3.12	NA	NA
HMF004771	male	Urinary tract	Pyelum	1936	Non-affected	1.5	0.41	1.98	NA	NA
HMF004777	NA	Urinary tract	Bladder	NA	Non-affected	1.4	0.5	5.61	NA	NA
HMF004794	NA	Urinary tract	Urachal carcinoma	NA	Non-affected	0.9	0.56	3.26	NA	NA
HMF004856	NA	Urinary tract	Bladder	NA	Non-affected	1.2	0.19	4.92	NA	NA
HMF005003	NA	Urinary tract	Bladder	NA	Non-affected	0.9	0.29	3.36	NA	NA
HMF005009	NA	Urinary tract	Bladder	NA	Non-affected	0.9	0.25	5.08	NA	NA
* Δe8-9 + amplification status AhR gene
