## Supplementary Table 3 for "Recurrent exon-deleting activating mutations in *AHR* act as drivers of urinary tract cancer"

### Sheet: Sheet1
Sample ID	kmerId=AHR_Exons_7_10	kmerId=AHR_Exons_5_6	TumorType	Primary_Site	Tissue_Site
1	Found 0 matches	Found 4 matches: AHR_Exons_5_6,4,0	Transitional Cell (Urothelial) Carcinoma	Bladder	Lymph node
2	Found 0 matches	Found 17 matches: AHR_Exons_5_6,17,0	Transitional Cell (Urothelial) Carcinoma	Bladder	Lung
3	Found 0 matches	Found 51 matches: AHR_Exons_5_6,51,0	Transitional Cell (Urothelial) Carcinoma	Bladder	Bladder
4	Found 0 matches	Found 15 matches: AHR_Exons_5_6,15,0	Transitional Cell (Urothelial) Carcinoma	Bladder	Bladder
5	Found 0 matches	Found 12 matches: AHR_Exons_5_6,12,0	Transitional Cell (Urothelial) Carcinoma	Bladder	Bladder
6	Found 0 matches	Found 11 matches: AHR_Exons_5_6,11,0	Transitional Cell (Urothelial) Carcinoma	Bladder	Lymph node
7	Found 8 matches: AHR_Exons_7_10,8,0	Found 15 matches: AHR_Exons_5_6,15,0	Transitional Cell (Urothelial) Carcinoma	Bladder	Lymph node
8	Found 0 matches	Found 17 Matches: AHR_Exons_5_6,17,0	Transitional Cell (Urothelial) Carcinoma	Bladder	Spine
9	Found 4 matches: AHR_Exons_7_10,4,0	Found 18 matches: AHR_Exons_5_6,18,0	Transitional Cell (Urothelial) Carcinoma	Bladder	Bladder
10	Found 0 matches	Found 2 matches: AHR_Exons_5_6,2,0	Transitional Cell (Urothelial) Carcinoma	Bladder	Bladder
11	Found 0 matches	Found 20 matches: AHR_Exons_5_6,20,0	Transitional Cell (Urothelial) Carcinoma	Bladder	Lung
12	Found 0 matches	Found 85 matches: AHR_Exons_5_6,85,0	Transitional Cell (Urothelial) Carcinoma	Bladder	Bladder
13	Found 0 matches	Found 10 matches: AHR_Exons_5_6,10,0	Transitional Cell (Urothelial) Carcinoma	Bladder	Bladder
14	Found 0 matches	Found 2 matches: AHR_Exons_5_6,2,0	Transitional Cell (Urothelial) Carcinoma	Bladder	Brain
15	Found 0 matches	Found 6 matches: AHR_Exons_5_6,6,0	Transitional Cell (Urothelial) Carcinoma	Bladder	Lymph node
16	Found 0 matches	Found 39 matches: AHR_Exons_5_6,39,0	Transitional Cell (Urothelial) Carcinoma	Bladder	Lung
17	Found 0 matches	Found 7 matches: AHR_Exons_5_6,7,0	Transitional Cell (Urothelial) Carcinoma	Bladder	Kidney
18	Found 0 matches	Found 1 matches: AHR_Exons_5_6,1,0	Transitional Cell (Urothelial) Carcinoma, Sarcomatoid	Bladder	Others
19	Found 0 matches	Found 29 matches: AHR_Exons_5_6,29,0	Transitional Cell (Urothelial) Carcinoma	Bladder	Soft tissue
20	Found 0 matches	Found 10 matches: AHR_Exons_5_6,10,0	Transitional Cell (Urothelial) Carcinoma	Bladder	Lung
21	Found 0 matches	Found 29 matches: AHR_Exons_5_6,29,0	Transitional Cell (Urothelial) Carcinoma	Bladder	Bladder
22	Found 0 matches	Found 22 matches: AHR_Exons_5_6,22,0	Transitional Cell (Urothelial) Carcinoma	Renal pelvis/Ureter	Lymph node
23	Found 0 matches	Found 24 matches: AHR_Exons_5_6,24,0	Transitional Cell (Urothelial) Carcinoma	Renal pelvis/Ureter	Bone
24	Found 0 matches	Found 12 matches: AHR_Exons_5_6,12,0	Transitional Cell (Urothelial) Carcinoma	Renal pelvis/Ureter	Adrenal Gland
