## Supplementary Table 5 for "Recurrent exon-deleting activating mutations in *AHR* act as drivers of urinary tract cancer"

### Sheet: GO enrichment analysis
ID	Description	GeneRatio	BgRatio	pvalue	p.adjust	qvalue	geneID	ontology	direction	sample	condition
GO:0042742	defense response to bacterium	10/122	155/14507	7.17e-07	1.72e-03	1.41e-03	Lgals9/Lcn2/Reg3g/Hp/Trf/Isg15/Ifne/Gsdmc4/Naip5/Naip6	BP	down	AHRΔe8-9	DMSO
GO:0006826	iron ion transport	6/122	46/14507	2.22e-06	1.96e-03	1.61e-03	Cp/Steap4/Lcn2/Heph/Trf/Slc39a8	BP	down	AHRΔe8-9	DMSO
GO:0048871	multicellular organismal homeostasis	15/122	421/14507	2.46e-06	1.96e-03	1.61e-03	Alox12/Dio2/Ccn2/Slc12a2/Lcn2/Car2/Prom1/Ppargc1a/Trf/Abcc8/Cftr/Cxcr4/Slc39a8/Adgrf5/Ceacam1	BP	down	AHRΔe8-9	DMSO
GO:0043270	positive regulation of ion transport	11/122	238/14507	5.21e-06	3.12e-03	2.56e-03	Adora2a/Slc12a2/Atp1b1/Abcc8/Cftr/Kcnj2/S100a1/Cxcr4/Plcb1/Actn2/Cxcl12	BP	down	AHRΔe8-9	DMSO
GO:0000041	transition metal ion transport	7/122	84/14507	6.63e-06	3.12e-03	2.56e-03	Cp/Steap4/Lcn2/Heph/Trf/Slc39a8/Slc39a4	BP	down	AHRΔe8-9	DMSO
GO:0055065	metal ion homeostasis	14/122	477/14507	4.74e-05	8.58e-03	7.05e-03	Cp/Steap4/Adora2a/Upk3a/Slc12a2/Atp1b1/Lcn2/Heph/Trf/Tgm2/Cxcr4/Slc39a8/Reg1/Slc39a4	BP	down	AHRΔe8-9	DMSO
GO:0008015	blood circulation	12/122	362/14507	5.36e-05	8.58e-03	7.05e-03	Alox12/Ccn2/Adora2a/Dsc2/Atp1b1/Abcc8/Cftr/Kcnj2/S100a1/Cxcr4/Chrm3/Ceacam1	BP	down	AHRΔe8-9	DMSO
GO:0001894	tissue homeostasis	9/122	209/14507	6.73e-05	9.11e-03	7.49e-03	Ccn2/Slc12a2/Car2/Prom1/Trf/Abcc8/Slc39a8/Adgrf5/Ceacam1	BP	down	AHRΔe8-9	DMSO
GO:0072001	renal system development	10/122	262/14507	7.27e-05	9.11e-03	7.49e-03	Pgf/Rarb/Upk3a/Eya1/Cfh/Itga8/Prom1/Col4a1/Pcsk9/Cxcr4	BP	down	AHRΔe8-9	DMSO
GO:0003013	circulatory system process	12/122	381/14507	8.74e-05	9.11e-03	7.49e-03	Alox12/Ccn2/Adora2a/Dsc2/Atp1b1/Abcc8/Cftr/Kcnj2/S100a1/Cxcr4/Chrm3/Ceacam1	BP	down	AHRΔe8-9	DMSO
GO:0007186	G protein-coupled receptor signaling pathway	13/122	470/14507	1.62e-04	1.32e-02	1.09e-02	Adora2a/Iqgap2/Slc12a2/Car2/Dagla/Adgrl3/Tgm2/Cxcr4/Chrm3/Plcb1/Actn2/Adgrf5/Olfr893	BP	down	AHRΔe8-9	DMSO
GO:0061041	regulation of wound healing	6/122	113/14507	3.80e-04	1.90e-02	1.56e-02	Alox12/Slc12a2/Reg3g/Abcc8/Cxcr4/Ceacam1	BP	down	AHRΔe8-9	DMSO
GO:0001906	cell killing	6/122	123/14507	5.96e-04	2.51e-02	2.06e-02	Lgals9/Cfh/Reg3g/Clec2d/Cxcl12/Ceacam1	BP	down	AHRΔe8-9	DMSO
GO:0003012	muscle system process	9/122	311/14507	1.25e-03	3.61e-02	2.97e-02	Ccn2/Dsc2/Atp1b1/Sorbs2/Abcc8/Kcnj2/Cxcr4/Chrm3/Actn2	BP	down	AHRΔe8-9	DMSO
GO:0051606	detection of stimulus	6/122	145/14507	1.40e-03	3.77e-02	3.10e-02	Slc12a2/Pigr/Cxcr4/Cxcl12/Naip5/Naip6	BP	down	AHRΔe8-9	DMSO
GO:1903034	regulation of response to wounding	6/122	147/14507	1.51e-03	3.81e-02	3.13e-02	Alox12/Slc12a2/Reg3g/Abcc8/Cxcr4/Ceacam1	BP	down	AHRΔe8-9	DMSO
GO:0090066	regulation of anatomical structure size	11/122	474/14507	2.17e-03	4.82e-02	3.96e-02	Alox12/Adora2a/Iqgap2/Slc12a2/Rap1gap2/Plekhh2/Cftr/Chrm3/Actn2/Cxcl12/Prr16	BP	down	AHRΔe8-9	DMSO
GO:0042060	wound healing	8/122	276/14507	2.30e-03	4.94e-02	4.06e-02	Alox12/Slc12a2/Cfh/F3/Reg3g/Abcc8/Cxcr4/Ceacam1	BP	down	AHRΔe8-9	DMSO
GO:0006805	xenobiotic metabolic process	6/40	60/14507	1.33e-08	1.35e-05	1.09e-05	Ahrr/Cyp1b1/Cyp1a1/Gsta1/Ugt1a5/Ugt1a2	BP	up	AHRΔe8-9	DMSO
GO:0009410	response to xenobiotic stimulus	6/40	70/14507	3.42e-08	1.56e-05	1.26e-05	Ahrr/Cyp1b1/Cyp1a1/Gsta1/Ugt1a5/Ugt1a2	BP	up	AHRΔe8-9	DMSO
GO:0045177	apical part of cell	16/121	359/14641	4.22e-08	9.12e-06	8.04e-06	Upk1a/Upk3a/Slc38a1/Slc12a2/Atp1b1/Itga8/Car2/Prom1/Plat/Trf/Cftr/Aqp5/Slc39a8/Adgrf5/Slc39a4/Ceacam1	CC	down	AHRΔe8-9	DMSO
GO:0016323	basolateral plasma membrane	11/121	206/14641	1.08e-06	1.17e-04	1.03e-04	Slc38a1/Slc12a2/Atp1b1/Car2/Heph/Trf/Cftr/Aqp5/Chrm3/Slc39a8/Ceacam1	CC	down	AHRΔe8-9	DMSO
GO:0031012	extracellular matrix	12/121	347/14641	3.00e-05	1.32e-03	1.16e-03	Lgals9/Ccn2/F3/Reg3g/Col4a6/Col4a1/Trf/Itih2/Tgm2/Lrrc3b/Prss2/Reg1	CC	down	AHRΔe8-9	DMSO
GO:0062023	collagen-containing extracellular matrix	10/121	269/14641	7.83e-05	2.74e-03	2.41e-03	Lgals9/F3/Reg3g/Col4a6/Col4a1/Trf/Itih2/Tgm2/Prss2/Reg1	CC	down	AHRΔe8-9	DMSO
